# flowCut — An R package for precise and accurate automated removal of outlier events and flagging of files based on time versus fluorescence analysis

**DOI:** 10.1101/2020.04.23.058545

**Authors:** Justin Meskas, Sherrie Wang, Ryan Brinkman

## Abstract

Technical artifacts that occur during the data acquisition process of cytometry data can result in erroneous data. We showed the presence of these data leads to biased gating analysis. Common technical issues, such as clogging, can cause spurious events and fluorescence intensity shifting. These events should be identified and potentially removed before being passed to the next stage of the gating analysis. flowCut, an R package, automatically detects anomaly events and flags files for flow cytometry experiments. flowCut outperforms existing automated approaches in our evaluation.

flowCut is available as an R package at: https://github.com/jmeskas/flowCut. Test data uploaded to FlowRepository (Repository ID: FR-FCM-ZYPD) along with the manual results.
