## Supplementary material for "flowCut — An R package for precise and accurate automated removal of outlier events and flagging of files based on time versus fluorescence analysis": paper_code: Manual_Gates_byProblemtype.csv

Name	type	gates
Tphe09943-006-00_F7_R.fcs	low_dens	0	2500
Tphe09943-006-00_F7_R.fcs	shift	12000	200000
003.fcs	shift	0	1000
100_111 SEB.fcs	shift	225	300
100_111 vehicle.fcs	shift	115	150
125_114 Pre_6b.fcs	shift	150	200
15_24.fcs	low_dens	3000	6000
15_24.fcs	low_dens	8500	10000
2151_074_BA2012-02-28_020.fcs	shift	300	450
2151_074_BA2012-02-28_021.fcs	shift	0	1000
2nd group-high amylose maize_6_006.fcs	low_dens	2500	4500
7c_MA+.fcs	spike	5325	6150
9407_2_1_NKR.fcs	low_dens	0	14800
-_BDL aLFA-1.fcs copy	shift	7600	10000
TH-004_TH-004 mg.fcs	shift	0	30000
TS01 14 P7.fcs	spike	7	18
TS01 14 P7.fcs	spike	21	23
TS01 25 P5.fcs	shift	0	16
TS16 406 P7.fcs	spke	85	87
TS21 802 P2.fcs	shift	0	28
TS21 802 P2.fcs	spike	81	82
TS21 802 P2.fcs	spike	96	96.5
TS21 802 P2.fcs	spike	97.5	98.5
TS27 937 P4.fcs	spke	78.5	79.5
TS27 937 P4.fcs	spke	83.7	84.3
TS27 937 P4.fcs	spike	96	97
TS27 937 P4.fcs	spike	99	110
TS27 952 P2.fcs	shift	0	5
TS27 952 P2.fcs	spike	5	11
TS27 952 P2.fcs	spike	23	26
TS27 952 P2.fcs	spike	54	56
TS27 952 P2.fcs	spike	78.5	79.5
VD_TH-003.fcs	shift	0	1500
Macrophages.fcs	low_dens	10000	30000
Macrophages + Leishmania + oATP.fcs	low_dens	13800	30000
Macrophages + oATP.fcs	discontinuity	11000	15000
9399_2_1_NKR.fcs	shift	2000	3000
9399_2_4_NKR.fcs	spike	2200	2400
9399_2_4_NKR.fcs	spike	3400	3600
9399_2_4_NKR.fcs	spike	9200	9400
9606_3_9_NKR.fcs	shift	16000	18000
9606_3_9_NKR.fcs	shift	30000	34000
9606_3_9_NKR.fcs	shift	55000	70000
binding assay_dilution 6_007.fcs	low_dens	0	1500
Fig4_Algae_chlorination.fcs	shift	0	6000
PBL_7wk M5.fcs	shift	15500	20000
PBL_7wk M5.fcs	discontinuity	20000	30000
PBMC_HuK-CD200-14.fcs	shift	0	250
TS05 121 P6.fcs	shift	0	20
TS06 137 P3.fcs	shift	0	15
TS06 137 P3.fcs	spike	15	20
TS06 137 P3.fcs	low_dens	82	84
TS06 137 P3.fcs	spike	84	87
TS06 137 P3.fcs	spike	95	100
TS06 144 P5.fcs	spike	0	3
TS06 144 P5.fcs	spike	7	11
TS14 351 P6.fcs	shift	0	22
2 dias_Infectado 5.fcs	discontinuity	20000	30000
13523 17012011_NS_F01.fcs	shift	0	100
50uM ALLN-Asy48h.fcs	spike	0	600
50uM ALLN-Asy48h.fcs	spike	1100	1800
50uM ALLN-Asy48h.fcs	spike	3200	3650
50uM ALLN-Asy48h.fcs	spike	4500	4800
6A_liver_3d_WT.fcs	shift	0	4000
ah20130417 dilution_Tube_025 surface_Sup 2.fcs	low_dens	0	325
B3 C.reinhardtii H2O2 5mM_ stained 2.5 microM C11-BODIPY581_591 .fcs	shift	210	300
D33 C.reinhardtii preloaded 2.5 microM C11-BODIPY581_591+H2O2 10 mM t=25.fcs	spike	190	260
GDC-0941-CQ_D10_D10.fcs	spike	0	20
GDC-0941-CQ_D10_D10.fcs	spike	760	1500
IL2-20_pepstim#1 1501.fcs-(1)	low_dens	0	800
IL2-20_pepstim#1 1501.fcs-(1)	low_dens	28500	30000
Macrophages + Leismania.fcs	low_dens	12000	30000
Paciente AH18_Isotipos.fcs	spike	62.5	67.5
Paciente AH18_Isotipos.fcs	spike	115	120
Paciente AH18_Isotipos.fcs	spike	330	335
PBMC_Tphe_PROP10813_P4_35_T48B_E08.fcs	low_dens	0	800
PBMC_Tphe_PROP10813_P4_35_T48B_E08.fcs	spike	1400	1500
PBMC_Tphe_PROP10813_P4_35_T48B_E08.fcs	spike	1750	1850
Phytoplankton_shallow sample.fcs	shift	15000	20000
Specimen_001_B6 LSK.fcs	shift	1600	4000
TS04 92 P6.fcs	spike	3.5	5
TS04 92 P6.fcs	spike	10.5	11
TS04 92 P6.fcs	spike	97.5	98.5
TS21 813 P5.fcs	spke	50	52
TS21 813 P5.fcs	spike	58.5	60
TS21 813 P5.fcs	spike	92.5	94.5
Unstained SPL_C3_C03.fcs	spike	0	350
Unstained SPL_C3_C03.fcs	spike	500	570
Unstained SPL_C3_C03.fcs	spike	4750	4850
UR414 24_Direct ex vivo 1502.fcs	spike	7250	7380
UR414 24_Direct ex vivo 1502.fcs	spike	19150	19200
UR414 24_Direct ex vivo 1502.fcs	shift	24000	26000
