## Supplementary material for "flowCut — An R package for precise and accurate automated removal of outlier events and flagging of files based on time versus fluorescence analysis": paper_code: Manual_Gating_52.csv

Name	gates
Tphe09943-006-00_F7_R.fcs	0	2500	12000	200000
003.fcs	0	1000
100_111 SEB.fcs	225	300
100_111 vehicle.fcs	115	150
125_114 Pre_6b.fcs	150	200
15_24.fcs	3000	6000	8500	10000
2151_074_BA2012-02-28_020.fcs	300	450
2151_074_BA2012-02-28_021.fcs	0	1000
2nd group-high amylose maize_6_006.fcs	2500	4500
7c_MA+.fcs	5325	6150
9407_2_1_NKR.fcs	0	14800
-_BDL aLFA-1.fcs copy	7600	10000
TH-004_TH-004 mg.fcs	0	30000
TS01 14 P7.fcs	7	18	21	23
TS01 25 P5.fcs	0	16
TS16 406 P7.fcs	85	87
TS21 802 P2.fcs	0	28	81	82	96	96.5	97.5	98.5
TS27 937 P4.fcs	78.5	79.5	83.7	84.3	96	97	99	110
TS27 952 P2.fcs	0	11	23	26	54	56	78.5	79.5
VD_TH-003.fcs	0	1500
Macrophages.fcs	10000	30000
Macrophages + Leishmania + oATP.fcs	13800	30000
Macrophages + oATP.fcs	11000	15000
9399_2_1_NKR.fcs	2000	3000
9399_2_4_NKR.fcs	2200	2400	3400	3600	9200	9400
9606_3_9_NKR.fcs	16000	18000	30000	34000	55000	70000
binding assay_dilution 6_007.fcs	0	1500
Fig4_Algae_chlorination.fcs	0	6000
PBL_7wk M5.fcs	15500	30000
PBMC_HuK-CD200-14.fcs	0	250
TS05 121 P6.fcs	0	20
TS06 137 P3.fcs	0	20	82	87	95	100
TS06 144 P5.fcs	0	3	7	11
TS14 351 P6.fcs	0	22
2 dias_Infectado 5.fcs	20000	30000
13523 17012011_NS_F01.fcs	0	100
50uM ALLN-Asy48h.fcs	0	600	1100	1800	3200	3650	4500	4800
6A_liver_3d_WT.fcs	0	4000
ah20130417 dilution_Tube_025 surface_Sup 2.fcs	0	325
B3 C.reinhardtii H2O2 5mM_ stained 2.5 microM C11-BODIPY581_591 .fcs	210	300
D33 C.reinhardtii preloaded 2.5 microM C11-BODIPY581_591+H2O2 10 mM t=25.fcs	190	260
GDC-0941-CQ_D10_D10.fcs	0	20	760	1500
IL2-20_pepstim#1 1501.fcs-(1)	0	800	28500	30000
Macrophages + Leismania.fcs	12000	30000
Paciente AH18_Isotipos.fcs	62.5	67.5	115	120	330	335
PBMC_Tphe_PROP10813_P4_35_T48B_E08.fcs	0	800	1400	1500	1750	1850
Phytoplankton_shallow sample.fcs	15000	20000
Specimen_001_B6 LSK.fcs	1600	4000
TS04 92 P6.fcs	3.5	5	10.5	11	97.5	98.5
TS21 813 P5.fcs	50	52	58.5	60	92.5	94.5
Unstained SPL_C3_C03.fcs	0	350	500	570	4750	4850
UR414 24_Direct ex vivo 1502.fcs	7250	7380	19150	19200	24000	26000
